# Pushing the limits of HiFi assemblies reveals centromere diversity between two *Arabidopsis thaliana* genomes

**DOI:** 10.1101/2022.02.15.480579

**Authors:** Fernando A. Rabanal, Maike Gräff, Christa Lanz, Katrin Fritschi, Victor Llaca, Michelle Lang, Pablo Carbonell-Bejerano, Ian Henderson, Detlef Weigel

## Abstract

Although long-read sequencing can often enable chromosome-level reconstruction of genomes, it is still unclear how one can routinely obtain gapless assemblies. In the model plant *Arabidopsis thaliana*, other than the reference accession Col-0, all other accessions *de novo* assembled with long-reads until now have used PacBio continuous long reads (CLR). Although these assemblies sometimes achieved chromosome-arm level contigs, they inevitably broke near the centromeres, excluding megabases of DNA from analysis in pan-genome projects. Since PacBio high-fidelity (HiFi) reads circumvent the high error rate of CLR technologies, albeit at the expense of read length, we compared a CLR assembly of accession Ey15-2 to HiFi assemblies of the same sample performed by five different assemblers starting from subsampled data sets, allowing us to evaluate the impact of coverage and read length. We found that centromeres and rDNA clusters are responsible for 71% of contig breaks in the CLR scaffolds, while relatively short stretches of GA/TC repeats are at the core of >85% of the unfilled gaps in our best HiFi assemblies. Since the HiFi technology consistently enabled us to reconstruct gapless centromeres and 5S rDNA clusters, we demonstrate the value of the approach by comparing these previously inaccessible regions of the genome between two *A. thaliana* accessions.
