## Supplementary File 1 for "Pushing the limits of HiFi assemblies reveals centromere diversity between two *Arabidopsis thaliana* genomes"

### Sheet: Bionano_manual_curation
Assembler	Type	Name
HiFi-Hifiasm	45S_rDNA_contig	ptg000162l
HiFi-Hifiasm	45S_rDNA_contig	ptg000041l
HiFi-Hifiasm	45S_rDNA_contig	ptg000066l
HiFi-Hifiasm	45S_rDNA_contig	ptg000023l
HiFi-Hifiasm	45S_rDNA_scaffold	Super-Scaffold_100012
HiFi-Hifiasm	45S_rDNA_scaffold	Super-Scaffold_100013
HiFi-Hifiasm	organellar_scaffold	Super-Scaffold_116
HiFi-HiCanu	45S_rDNA_contig	tig00001941
HiFi-HiCanu	45S_rDNA_contig	tig00001925
HiFi-HiCanu	45S_rDNA_contig	tig00002003
HiFi-HiCanu	45S_rDNA_contig	tig00001926
HiFi-HiCanu	45S_rDNA_contig	tig00001934
HiFi-HiCanu	45S_rDNA_scaffold	Super-Scaffold_100012
HiFi-HiCanu	45S_rDNA_scaffold	Super-Scaffold_100013
HiFi-HiCanu	organellar_scaffold	Super-Scaffold_100018
HiFi-HiCanu	organellar_scaffold	Super-Scaffold_100020
HiFi-IPA	45S_rDNA_contig	ctg.000093F
HiFi-FALCON	45S_rDNA_contig	000020F
HiFi-FALCON	45S_rDNA_contig	000023F
HiFi-FALCON	45S_rDNA_contig	000021F
HiFi-FALCON	45S_rDNA_contig	000022F
HiFi-FALCON	45S_rDNA_scaffold	Super-Scaffold_100012
HiFi-FALCON	45S_rDNA_scaffold	Super-Scaffold_100013
HiFi-Peregrine	45S_rDNA_contig	000058F
HiFi-Peregrine	45S_rDNA_contig	000084F
HiFi-Peregrine	organellar_scaffold	Super-Scaffold_100018
CLR-Canu	45S_rDNA_contig	tig00000487
CLR-Canu	45S_rDNA_contig	tig00000511
CLR-Canu	45S_rDNA_contig	tig00000304
CLR-Canu	45S_rDNA_contig	tig00000429
CLR-Canu	45S_rDNA_contig	tig00000483
CLR-Canu	45S_rDNA_scaffold	Super-Scaffold_100012
CLR-Canu	organellar_scaffold	Super-Scaffold_100018
CLR-Canu	organellar_scaffold	Super-Scaffold_100020

### Sheet: Ey-15_CLRpatches_vs_bionano
Chromosome	Contig_or_Scaffold	Start	End	Order	Library	Contig	Start_Contig	End_Contig	Orientation	Length_RagTag_patch	Repeated_sequence	Length_Bionano
Chr1	ptg000003l	1	34363881	1	HiFi	ptg000003l	1	34363881	+
Chr2	scf00000003	1	2285991	1	HiFi	ptg000019l	1	2285991	-
Chr2	scf00000003	2285992	2286683	2	CLR	tig00000033	1738106	1738797	+	691	GA	671
Chr2	scf00000003	2286684	7372038	3	HiFi	ptg000013l	1	5085355	-
Chr2	scf00000003	7372039	7373043	4	CLR	tig00000001	14733998	14735002	-	1004	GA	937
Chr2	scf00000003	7373044	9082658	5	HiFi	ptg000018l	1	1709615	-
Chr2	scf00000003	9082659	9083581	6	CLR	tig00000001	13023469	13024391	-	922	TC	811
Chr2	scf00000003	9083582	21499494	7	HiFi	ptg000012l	1	12415913	-
Chr2	scf00000003	21499495	21500362	8	CLR	tig00000001	606538	607405	-	867	NA	NA
Chr2	scf00000003	21500363	22107386	9	HiFi	ptg000089l	1	607024	+
Chr3	scf00000002	1	8827383	1	HiFi	ptg000011l	1	8827383	+
Chr3	scf00000002	8827384	8827960	2	CLR	tig00000029	628121	628697	-	576	TC	546
Chr3	scf00000002	8827961	9658878	3	HiFi	ptg000016l	1	830918	+
Chr3										NA	NA	6900
Chr3	ptg000006l	1	17215895	1	HiFi	ptg000006l	1	17215895	+
Chr4	scf00000000	1	2550967	1	HiFi	ptg000004l	1	2550967	-
Chr4	scf00000000	2550968	2551874	2	CLR	tig00000037	2228113	2229019	+	906	GA	1516
Chr4	scf00000000	2551875	2738672	3	HiFi	ptg000046l	1	186798	-
Chr4	scf00000000	2738673	2740999	4	CLR	tig00000037	2415825	2418151	+	2326	TTC	4426
Chr4	scf00000000	2741000	9638896	5	HiFi	ptg000005l	1	6897897	-
Chr4	scf00000000	9638897	9640596	6	CLR	tig00000018	2298236	2299935	+	1699	TTC	1985
Chr4	scf00000000	9640597	22129529	7	HiFi	ptg000010l	1	12488933	-
Chr5	scf00000001	1	16329672	1	HiFi	ptg000007l	1	16329672	-
Chr5	scf00000001	16329673	16330765	2	CLR	tig00000014	14328790	14329882	-	1092	TTC	1725
Chr5	scf00000001	16330766	17804288	3	HiFi	ptg000002l	1	1473523	-
Chr5	scf00000001	17804289	17804579	4	CLR	tig00000014	12854959	12855249	-	290	TC	217
Chr5	scf00000001	17804580	19296457	5	HiFi	ptg000008l	1	1491878	+
Chr5	scf00000001	19296458	23640970	6	HiFi	ptg000009l	36868	4381380	+
Chr5	scf00000001	23640971	23641858	7	CLR	tig00000014	7017597	7018484	-	887	GA	837
Chr5	scf00000001	23641859	26640746	8	HiFi	ptg000014l	1	2998888	+
Chr5	scf00000001	26640747	26641536	9	CLR	tig00000014	4017879	4018668	-	789	TC	682
Chr5	scf00000001	26641537	30659702	10	HiFi	ptg000015l	1	4018166	+

### Sheet: Col-0_HiFi_gaps
Chromosome	Start	End	Type	Length	Repeated_sequence	HiFi_contig_downstream	HiFi_contig_upstream
Chr1	274232	274971	gap	739	GA	ptg000026l	ptg000006l
Chr1	23122905	23123826	gap	921	TC	ptg000006l	ptg000017l
Chr2	2662286	2662887	gap	601	GA	ptg000020l	ptg000009l
Chr2	3232015	3232788	gap	773	GA	ptg000009l	ptg000003l
Chr2	15605289	15606220	gap	931	TC	ptg000003l	ptg000001l
Chr4	3906724	3908585	gap	1861	GAA	ptg000011l	ptg000005l
Chr5	3377020	3377933	gap	913	GA	ptg000014l	ptg000010l
Chr5	15197139	15198034	gap	895	TTC	ptg000010l	ptg000030l
Chr5	18138982	18181877	overlap	42895	-	ptg000030l	ptg000008l
