## Supplementary File 2 for "Pushing the limits of HiFi assemblies reveals centromere diversity between two *Arabidopsis thaliana* genomes"

assembler	subset	mean	sd	set	metric
FALCON+Racon	25x	14.6595798	1.92082264164178	Coverage	Largest_contig
FALCON+Racon	50x	24.179759	9.29320671940448	Coverage	Largest_contig
FALCON+Racon	75x	31.0443776	7.40695657478926	Coverage	Largest_contig
FALCON+Racon	100x	34.1798336	8.82361137656953	Coverage	Largest_contig
FALCON+Racon	125x	31.9070008	5.47804378091438	Coverage	Largest_contig
FALCON+Racon	133x	34.356161	NA	Coverage	Largest_contig
HiCanu	25x	14.2736306	1.11732845411557	Coverage	Largest_contig
HiCanu	50x	27.8988238	6.20769269976122	Coverage	Largest_contig
HiCanu	75x	34.364904	0.000430260967321911	Coverage	Largest_contig
HiCanu	100x	34.3649562	0.00015821093514503	Coverage	Largest_contig
HiCanu	125x	34.3653552	0.000181933229509781	Coverage	Largest_contig
HiCanu	133x	34.365287	NA	Coverage	Largest_contig
Hifiasm	25x	16.1731054	2.23086053931477	Coverage	Largest_contig
Hifiasm	50x	31.6115114	6.15485001305924	Coverage	Largest_contig
Hifiasm	75x	34.3642012	0.000432290064654051	Coverage	Largest_contig
Hifiasm	100x	34.3640492	0.00028063535058844	Coverage	Largest_contig
Hifiasm	125x	34.3641328	0.000524764423337997	Coverage	Largest_contig
Hifiasm	133x	34.363881	NA	Coverage	Largest_contig
IPA	25x	15.1392764	1.58472844897424	Coverage	Largest_contig
IPA	50x	15.1273144	0.395268239050774	Coverage	Largest_contig
IPA	75x	16.2728382	2.00272712265268	Coverage	Largest_contig
IPA	100x	15.3285966	0.00282585824131373	Coverage	Largest_contig
IPA	125x	15.7648048	0.97244387023581	Coverage	Largest_contig
IPA	133x	15.330209	NA	Coverage	Largest_contig
Peregrine	25x	14.7495078	1.1337991631895	Coverage	Largest_contig
Peregrine	50x	15.6258712	0.425021867906464	Coverage	Largest_contig
Peregrine	75x	15.431179	0.000983998221542971	Coverage	Largest_contig
Peregrine	100x	15.4310574	0.000721728688635481	Coverage	Largest_contig
Peregrine	125x	16.3519612	0.00673047236083698	Coverage	Largest_contig
Peregrine	133x	16.34895	NA	Coverage	Largest_contig
FALCON+Racon	25x	9.3609354	1.38856651418587	Coverage	NG50
FALCON+Racon	50x	13.1552472	1.77640733285153	Coverage	NG50
FALCON+Racon	75x	12.941138	1.98272999104707	Coverage	NG50
FALCON+Racon	100x	13.8252434	1.90164390801243	Coverage	NG50
FALCON+Racon	125x	13.3880112	2.12855343258202	Coverage	NG50
FALCON+Racon	133x	12.443955	NA	Coverage	NG50
HiCanu	25x	9.4017376	1.15402795168198	Coverage	NG50
HiCanu	50x	10.8238122	0.23155171799557	Coverage	NG50
HiCanu	75x	11.554177	0.86977895375808	Coverage	NG50
HiCanu	100x	12.1440062	0.609473318294328	Coverage	NG50
HiCanu	125x	12.449796	0.000104577722292858	Coverage	NG50
HiCanu	133x	16.331031	NA	Coverage	NG50
Hifiasm	25x	11.2305254	0.608940931335955	Coverage	NG50
Hifiasm	50x	12.4445474	0.097761439148061	Coverage	NG50
Hifiasm	75x	12.401492	0.119639827887706	Coverage	NG50
Hifiasm	100x	15.5615988	1.71855010348221	Coverage	NG50
Hifiasm	125x	16.3300318	0.000580654544458522	Coverage	NG50
Hifiasm	133x	16.329672	NA	Coverage	NG50
IPA	25x	11.0593914	0.700116136238696	Coverage	NG50
IPA	50x	12.1561494	0.495134169453392	Coverage	NG50
IPA	75x	12.1030626	0.577015867760411	Coverage	NG50
IPA	100x	12.4145452	0.000628271199403242	Coverage	NG50
IPA	125x	12.1875656	0.508638159379829	Coverage	NG50
IPA	133x	12.415045	NA	Coverage	NG50
Peregrine	25x	11.0634304	0.696223955062091	Coverage	NG50
Peregrine	50x	12.202221	0.420666356261706	Coverage	NG50
Peregrine	75x	11.983385	0.522725819897487	Coverage	NG50
Peregrine	100x	11.9612052	0.622135353433399	Coverage	NG50
Peregrine	125x	11.2835012	0.00403908624567478	Coverage	NG50
Peregrine	133x	11.286391	NA	Coverage	NG50
FALCON+Racon	25x	53.16024	1.0076845354574	Coverage	QV
FALCON+Racon	50x	53.57144	0.332499816541303	Coverage	QV
FALCON+Racon	75x	53.65818	0.666984712718364	Coverage	QV
FALCON+Racon	100x	53.45268	0.612662265852893	Coverage	QV
FALCON+Racon	125x	52.8584	0.812176797255377	Coverage	QV
FALCON+Racon	133x	52.8396	NA	Coverage	QV
HiCanu	25x	53.65388	0.653101360433434	Coverage	QV
HiCanu	50x	56.58162	0.260059458585916	Coverage	QV
HiCanu	75x	56.37466	0.367187183872204	Coverage	QV
HiCanu	100x	56.9235	0.394346915798767	Coverage	QV
HiCanu	125x	56.89088	0.418227906768545	Coverage	QV
HiCanu	133x	57.2275	NA	Coverage	QV
Hifiasm	25x	53.63518	0.324396696962224	Coverage	QV
Hifiasm	50x	57.54104	1.04759843117485	Coverage	QV
Hifiasm	75x	59.1971	1.08110103135646	Coverage	QV
Hifiasm	100x	59.43446	0.929200394425228	Coverage	QV
Hifiasm	125x	61.06396	0.819661392283423	Coverage	QV
Hifiasm	133x	60.267	NA	Coverage	QV
IPA	25x	53.70144	0.504047679292346	Coverage	QV
IPA	50x	54.2246	0.981687758403861	Coverage	QV
IPA	75x	53.94164	0.687150429673154	Coverage	QV
IPA	100x	54.29254	0.423066251312961	Coverage	QV
IPA	125x	54.1506	0.405895448360781	Coverage	QV
IPA	133x	54.0292	NA	Coverage	QV
Peregrine	25x	49.2851	0.332859024212953	Coverage	QV
Peregrine	50x	52.09638	0.499760289538895	Coverage	QV
Peregrine	75x	53.13788	0.532577662881198	Coverage	QV
Peregrine	100x	53.30346	0.640001057030378	Coverage	QV
Peregrine	125x	53.26908	0.522709720590693	Coverage	QV
Peregrine	133x	52.9033	NA	Coverage	QV
FALCON+Racon	25x	98.76146	0.0779502918532068	Coverage	Completeness
FALCON+Racon	50x	98.8907	0.0077133002015998	Coverage	Completeness
FALCON+Racon	75x	98.91314	0.00631252722766216	Coverage	Completeness
FALCON+Racon	100x	98.91934	0.00240894167633521	Coverage	Completeness
FALCON+Racon	125x	98.92046	0.00353171346516017	Coverage	Completeness
FALCON+Racon	133x	98.924	NA	Coverage	Completeness
HiCanu	25x	98.81278	0.0609348996881061	Coverage	Completeness
HiCanu	50x	98.9138	0.0125019998400228	Coverage	Completeness
HiCanu	75x	98.94042	0.00738830156395932	Coverage	Completeness
HiCanu	100x	98.94296	0.00460684273662501	Coverage	Completeness
HiCanu	125x	98.94564	0.00306806127709261	Coverage	Completeness
HiCanu	133x	98.9477	NA	Coverage	Completeness
Hifiasm	25x	98.8299	0.0606016913955394	Coverage	Completeness
Hifiasm	50x	98.91462	0.0125863815292531	Coverage	Completeness
Hifiasm	75x	98.93844	0.00563187357812785	Coverage	Completeness
Hifiasm	100x	98.94234	0.00416569321962257	Coverage	Completeness
Hifiasm	125x	98.94894	0.00268849400222472	Coverage	Completeness
Hifiasm	133x	98.9422	NA	Coverage	Completeness
IPA	25x	98.22188	0.0676309988097148	Coverage	Completeness
IPA	50x	98.37496	0.060196287260928	Coverage	Completeness
IPA	75x	98.45028	0.0464032003206643	Coverage	Completeness
IPA	100x	98.48494	0.0607762535864126	Coverage	Completeness
IPA	125x	98.48378	0.06989092931132	Coverage	Completeness
IPA	133x	98.4409	NA	Coverage	Completeness
Peregrine	25x	98.67114	0.0549204242518209	Coverage	Completeness
Peregrine	50x	98.72276	0.097906731127126	Coverage	Completeness
Peregrine	75x	98.76492	0.0235897647296438	Coverage	Completeness
Peregrine	100x	98.75704	0.0128315236819336	Coverage	Completeness
Peregrine	125x	98.76712	0.00652548848746016	Coverage	Completeness
Peregrine	133x	98.7736	NA	Coverage	Completeness
FALCON+Racon	25x	138.092264	0.377618238353895	Coverage	Total_length
FALCON+Racon	50x	138.9649024	0.311169079473363	Coverage	Total_length
FALCON+Racon	75x	139.6642982	0.467438305123997	Coverage	Total_length
FALCON+Racon	100x	139.7295226	0.485119266297269	Coverage	Total_length
FALCON+Racon	125x	140.208717	0.56581835937826	Coverage	Total_length
FALCON+Racon	133x	140.604431	NA	Coverage	Total_length
HiCanu	25x	155.3405906	1.00948780841094	Coverage	Total_length
HiCanu	50x	176.1386282	0.245032141121729	Coverage	Total_length
HiCanu	75x	189.0844944	3.51592056357205	Coverage	Total_length
HiCanu	100x	208.2618062	3.97701144227197	Coverage	Total_length
HiCanu	125x	230.6272122	1.9151589012619	Coverage	Total_length
HiCanu	133x	234.776723	NA	Coverage	Total_length
Hifiasm	25x	151.3782714	0.562213782590123	Coverage	Total_length
Hifiasm	50x	163.128439	1.37044639699096	Coverage	Total_length
Hifiasm	75x	171.8559714	0.549593480697599	Coverage	Total_length
Hifiasm	100x	178.4305696	1.06430033179516	Coverage	Total_length
Hifiasm	125x	183.370508	1.08410654324587	Coverage	Total_length
Hifiasm	133x	184.891072	NA	Coverage	Total_length
IPA	25x	123.7692	0.244566210232526	Coverage	Total_length
IPA	50x	125.236109	0.300615949054604	Coverage	Total_length
IPA	75x	126.6652318	1.09103742121006	Coverage	Total_length
IPA	100x	127.6325754	1.62153903257316	Coverage	Total_length
IPA	125x	127.4208086	1.50029621876225	Coverage	Total_length
IPA	133x	125.965193	NA	Coverage	Total_length
Peregrine	25x	169.752463	0.83455008214666	Coverage	Total_length
Peregrine	50x	203.318192	1.58252506358303	Coverage	Total_length
Peregrine	75x	235.1592966	2.0800533635861	Coverage	Total_length
Peregrine	100x	258.943055	1.68570213721138	Coverage	Total_length
Peregrine	125x	285.512044	1.00264516310558	Coverage	Total_length
Peregrine	133x	295.263366	NA	Coverage	Total_length
FALCON+Racon	25x	98.42	0.0447213595499933	Coverage	BUSCO-Complete
FALCON+Racon	50x	98.46	0.0547722557505135	Coverage	BUSCO-Complete
FALCON+Racon	75x	98.46	0.0547722557505135	Coverage	BUSCO-Complete
FALCON+Racon	100x	98.5	0	Coverage	BUSCO-Complete
FALCON+Racon	125x	98.52	0.0447213595499933	Coverage	BUSCO-Complete
FALCON+Racon	133x	98.5	NA	Coverage	BUSCO-Complete
HiCanu	25x	98.4	0.100000000000001	Coverage	BUSCO-Complete
HiCanu	50x	98.5	0	Coverage	BUSCO-Complete
HiCanu	75x	98.5	0.0707106781186507	Coverage	BUSCO-Complete
HiCanu	100x	98.48	0.0447213595499933	Coverage	BUSCO-Complete
HiCanu	125x	98.56	0.0547722557505135	Coverage	BUSCO-Complete
HiCanu	133x	98.5	NA	Coverage	BUSCO-Complete
Hifiasm	25x	98.46	0.0894427190999929	Coverage	BUSCO-Complete
Hifiasm	50x	98.44	0.0547722557505135	Coverage	BUSCO-Complete
Hifiasm	75x	98.48	0.0447213595499933	Coverage	BUSCO-Complete
Hifiasm	100x	98.52	0.0447213595499933	Coverage	BUSCO-Complete
Hifiasm	125x	98.5	0	Coverage	BUSCO-Complete
Hifiasm	133x	98.5	NA	Coverage	BUSCO-Complete
IPA	25x	98.38	0.0447213595499996	Coverage	BUSCO-Complete
IPA	50x	98.46	0.0547722557505135	Coverage	BUSCO-Complete
IPA	75x	98.44	0.0894427190999921	Coverage	BUSCO-Complete
IPA	100x	98.48	0.0447213595499933	Coverage	BUSCO-Complete
IPA	125x	98.54	0.0547722557505135	Coverage	BUSCO-Complete
IPA	133x	98.5	NA	Coverage	BUSCO-Complete
Peregrine	25x	98.48	0.0447213595499933	Coverage	BUSCO-Complete
Peregrine	50x	98.5	0	Coverage	BUSCO-Complete
Peregrine	75x	98.48	0.0447213595499933	Coverage	BUSCO-Complete
Peregrine	100x	98.52	0.0447213595499933	Coverage	BUSCO-Complete
Peregrine	125x	98.5	0	Coverage	BUSCO-Complete
Peregrine	133x	98.5	NA	Coverage	BUSCO-Complete
FALCON+Racon	25x	97.62	0.0447213595499996	Coverage	BUSCO-Single
FALCON+Racon	50x	97.66	0.0547722557505213	Coverage	BUSCO-Single
FALCON+Racon	75x	97.66	0.0547722557505213	Coverage	BUSCO-Single
FALCON+Racon	100x	97.68	0.0447213595499996	Coverage	BUSCO-Single
FALCON+Racon	125x	97.72	0.0447213595499933	Coverage	BUSCO-Single
FALCON+Racon	133x	97.7	NA	Coverage	BUSCO-Single
HiCanu	25x	97.6	0.100000000000001	Coverage	BUSCO-Single
HiCanu	50x	97.68	0.0447213595499996	Coverage	BUSCO-Single
HiCanu	75x	97.66	0.114017542509914	Coverage	BUSCO-Single
HiCanu	100x	97.62	0.0836660026534096	Coverage	BUSCO-Single
HiCanu	125x	97.68	0.0447213595499996	Coverage	BUSCO-Single
HiCanu	133x	97.6	NA	Coverage	BUSCO-Single
Hifiasm	25x	97.68	0.0447213595499996	Coverage	BUSCO-Single
Hifiasm	50x	97.64	0.0547722557505213	Coverage	BUSCO-Single
Hifiasm	75x	97.68	0.0447213595499996	Coverage	BUSCO-Single
Hifiasm	100x	97.72	0.0447213595499933	Coverage	BUSCO-Single
Hifiasm	125x	97.7	0	Coverage	BUSCO-Single
Hifiasm	133x	97.7	NA	Coverage	BUSCO-Single
IPA	25x	97.64	0.0547722557505213	Coverage	BUSCO-Single
IPA	50x	97.7	0.0707106781186558	Coverage	BUSCO-Single
IPA	75x	97.64	0.0894427190999937	Coverage	BUSCO-Single
IPA	100x	97.68	0.0447213595499996	Coverage	BUSCO-Single
IPA	125x	97.68	0.0447213595499996	Coverage	BUSCO-Single
IPA	133x	97.7	NA	Coverage	BUSCO-Single
Peregrine	25x	97.7	0	Coverage	BUSCO-Single
Peregrine	50x	97.7	0	Coverage	BUSCO-Single
Peregrine	75x	97.68	0.0447213595499996	Coverage	BUSCO-Single
Peregrine	100x	97.72	0.0447213595499933	Coverage	BUSCO-Single
Peregrine	125x	97.7	0	Coverage	BUSCO-Single
Peregrine	133x	97.7	NA	Coverage	BUSCO-Single
FALCON+Racon	25x	0.8	0	Coverage	BUSCO-Duplicated
FALCON+Racon	50x	0.8	0	Coverage	BUSCO-Duplicated
FALCON+Racon	75x	0.8	0	Coverage	BUSCO-Duplicated
FALCON+Racon	100x	0.82	0.0447213595499958	Coverage	BUSCO-Duplicated
FALCON+Racon	125x	0.8	0	Coverage	BUSCO-Duplicated
FALCON+Racon	133x	0.8	NA	Coverage	BUSCO-Duplicated
HiCanu	25x	0.8	0.0707106781186548	Coverage	BUSCO-Duplicated
HiCanu	50x	0.82	0.0447213595499958	Coverage	BUSCO-Duplicated
HiCanu	75x	0.84	0.0547722557505166	Coverage	BUSCO-Duplicated
HiCanu	100x	0.86	0.0547722557505166	Coverage	BUSCO-Duplicated
HiCanu	125x	0.88	0.0447213595499958	Coverage	BUSCO-Duplicated
HiCanu	133x	0.9	NA	Coverage	BUSCO-Duplicated
Hifiasm	25x	0.78	0.0447213595499958	Coverage	BUSCO-Duplicated
Hifiasm	50x	0.8	0	Coverage	BUSCO-Duplicated
Hifiasm	75x	0.8	0	Coverage	BUSCO-Duplicated
Hifiasm	100x	0.8	0	Coverage	BUSCO-Duplicated
Hifiasm	125x	0.8	0	Coverage	BUSCO-Duplicated
Hifiasm	133x	0.8	NA	Coverage	BUSCO-Duplicated
IPA	25x	0.74	0.0547722557505167	Coverage	BUSCO-Duplicated
IPA	50x	0.76	0.0547722557505167	Coverage	BUSCO-Duplicated
IPA	75x	0.8	0.0707106781186548	Coverage	BUSCO-Duplicated
IPA	100x	0.8	0	Coverage	BUSCO-Duplicated
IPA	125x	0.86	0.0547722557505166	Coverage	BUSCO-Duplicated
IPA	133x	0.8	NA	Coverage	BUSCO-Duplicated
Peregrine	25x	0.78	0.0447213595499958	Coverage	BUSCO-Duplicated
Peregrine	50x	0.8	0	Coverage	BUSCO-Duplicated
Peregrine	75x	0.8	0	Coverage	BUSCO-Duplicated
Peregrine	100x	0.8	0	Coverage	BUSCO-Duplicated
Peregrine	125x	0.8	0	Coverage	BUSCO-Duplicated
Peregrine	133x	0.8	NA	Coverage	BUSCO-Duplicated
FALCON+Racon	25x	0.38	0.0447213595499958	Coverage	BUSCO-Fragmented
FALCON+Racon	50x	0.42	0.0447213595499958	Coverage	BUSCO-Fragmented
FALCON+Racon	75x	0.4	0	Coverage	BUSCO-Fragmented
FALCON+Racon	100x	0.38	0.0447213595499958	Coverage	BUSCO-Fragmented
FALCON+Racon	125x	0.4	0	Coverage	BUSCO-Fragmented
FALCON+Racon	133x	0.4	NA	Coverage	BUSCO-Fragmented
HiCanu	25x	0.4	0	Coverage	BUSCO-Fragmented
HiCanu	50x	0.4	0	Coverage	BUSCO-Fragmented
HiCanu	75x	0.4	0	Coverage	BUSCO-Fragmented
HiCanu	100x	0.4	0	Coverage	BUSCO-Fragmented
HiCanu	125x	0.4	0	Coverage	BUSCO-Fragmented
HiCanu	133x	0.4	NA	Coverage	BUSCO-Fragmented
Hifiasm	25x	0.4	0	Coverage	BUSCO-Fragmented
Hifiasm	50x	0.4	0	Coverage	BUSCO-Fragmented
Hifiasm	75x	0.4	0	Coverage	BUSCO-Fragmented
Hifiasm	100x	0.4	0	Coverage	BUSCO-Fragmented
Hifiasm	125x	0.4	0	Coverage	BUSCO-Fragmented
Hifiasm	133x	0.4	NA	Coverage	BUSCO-Fragmented
IPA	25x	0.4	0	Coverage	BUSCO-Fragmented
IPA	50x	0.4	0	Coverage	BUSCO-Fragmented
IPA	75x	0.38	0.0447213595499958	Coverage	BUSCO-Fragmented
IPA	100x	0.4	0	Coverage	BUSCO-Fragmented
IPA	125x	0.38	0.0447213595499958	Coverage	BUSCO-Fragmented
IPA	133x	0.4	NA	Coverage	BUSCO-Fragmented
Peregrine	25x	0.4	0	Coverage	BUSCO-Fragmented
Peregrine	50x	0.4	0	Coverage	BUSCO-Fragmented
Peregrine	75x	0.42	0.0447213595499958	Coverage	BUSCO-Fragmented
Peregrine	100x	0.4	0	Coverage	BUSCO-Fragmented
Peregrine	125x	0.4	0	Coverage	BUSCO-Fragmented
Peregrine	133x	0.4	NA	Coverage	BUSCO-Fragmented
FALCON+Racon	25x	1.2	0	Coverage	BUSCO-Missing
FALCON+Racon	50x	1.12	0.0447213595499957	Coverage	BUSCO-Missing
FALCON+Racon	75x	1.14	0.0547722557505165	Coverage	BUSCO-Missing
FALCON+Racon	100x	1.12	0.0447213595499957	Coverage	BUSCO-Missing
FALCON+Racon	125x	1.08	0.0447213595499958	Coverage	BUSCO-Missing
FALCON+Racon	133x	1.1	NA	Coverage	BUSCO-Missing
HiCanu	25x	1.2	0.1	Coverage	BUSCO-Missing
HiCanu	50x	1.1	0	Coverage	BUSCO-Missing
HiCanu	75x	1.1	0.0707106781186547	Coverage	BUSCO-Missing
HiCanu	100x	1.12	0.0447213595499957	Coverage	BUSCO-Missing
HiCanu	125x	1.04	0.0547722557505167	Coverage	BUSCO-Missing
HiCanu	133x	1.1	NA	Coverage	BUSCO-Missing
Hifiasm	25x	1.14	0.0894427190999916	Coverage	BUSCO-Missing
Hifiasm	50x	1.16	0.0547722557505165	Coverage	BUSCO-Missing
Hifiasm	75x	1.12	0.0447213595499957	Coverage	BUSCO-Missing
Hifiasm	100x	1.08	0.0447213595499958	Coverage	BUSCO-Missing
Hifiasm	125x	1.1	0	Coverage	BUSCO-Missing
Hifiasm	133x	1.1	NA	Coverage	BUSCO-Missing
IPA	25x	1.22	0.0447213595499958	Coverage	BUSCO-Missing
IPA	50x	1.14	0.0547722557505165	Coverage	BUSCO-Missing
IPA	75x	1.18	0.109544511501033	Coverage	BUSCO-Missing
IPA	100x	1.12	0.0447213595499957	Coverage	BUSCO-Missing
IPA	125x	1.08	0.0836660026534076	Coverage	BUSCO-Missing
IPA	133x	1.1	NA	Coverage	BUSCO-Missing
Peregrine	25x	1.12	0.0447213595499957	Coverage	BUSCO-Missing
Peregrine	50x	1.1	0	Coverage	BUSCO-Missing
Peregrine	75x	1.1	0	Coverage	BUSCO-Missing
Peregrine	100x	1.08	0.0447213595499958	Coverage	BUSCO-Missing
Peregrine	125x	1.1	0	Coverage	BUSCO-Missing
Peregrine	133x	1.1	NA	Coverage	BUSCO-Missing
FALCON+Racon	13.5kb	17.1855168	0.000476445904589045	Read-length	Largest_contig
FALCON+Racon	15.5kb	17.6486244	0.425821149355337	Read-length	Largest_contig
FALCON+Racon	17.5kb	17.4164398	0.317858721912267	Read-length	Largest_contig
FALCON+Racon	19.5kb	31.0459342	7.40453927274879	Read-length	Largest_contig
FALCON+Racon	21.5kb	21.8753996	7.1726531759542	Read-length	Largest_contig
HiCanu	13.5kb	34.3597826	0.000550640808512246	Read-length	Largest_contig
HiCanu	15.5kb	34.3585108	0.000371371377465458	Read-length	Largest_contig
HiCanu	17.5kb	34.3600184	0.00141674179016469	Read-length	Largest_contig
HiCanu	19.5kb	32.337357	4.52921830061574	Read-length	Largest_contig
HiCanu	21.5kb	34.3648686	0.00135473938453096	Read-length	Largest_contig
Hifiasm	13.5kb	34.3565326	3.72397636947517e-05	Read-length	Largest_contig
Hifiasm	15.5kb	34.3581454	0.00025786585659841	Read-length	Largest_contig
Hifiasm	17.5kb	34.3591968	0.000391722733576679	Read-length	Largest_contig
Hifiasm	19.5kb	34.3621008	0.000478910430038546	Read-length	Largest_contig
Hifiasm	21.5kb	34.3640576	0.000313841201883835	Read-length	Largest_contig
IPA	13.5kb	15.3526422	0.000181820515894499	Read-length	Largest_contig
IPA	15.5kb	15.3489882	0.0659907617678416	Read-length	Largest_contig
IPA	17.5kb	15.3289966	0.078632524592563	Read-length	Largest_contig
IPA	19.5kb	15.4031434	0.106764307281507	Read-length	Largest_contig
IPA	21.5kb	16.5051038	2.63252486745666	Read-length	Largest_contig
Peregrine	13.5kb	15.7673248	0.0137835702450417	Read-length	Largest_contig
Peregrine	15.5kb	16.2569602	0.00787405459086942	Read-length	Largest_contig
Peregrine	17.5kb	15.9718742	0.309267475357012	Read-length	Largest_contig
Peregrine	19.5kb	16.3395416	0.0667981290890703	Read-length	Largest_contig
Peregrine	21.5kb	16.0247168	0.549365543382273	Read-length	Largest_contig
FALCON+Racon	13.5kb	12.4406256	3.43511280716801e-06	Read-length	NG50
FALCON+Racon	15.5kb	12.7410444	2.26275935612303	Read-length	NG50
FALCON+Racon	17.5kb	11.0536994	1.17846256912292	Read-length	NG50
FALCON+Racon	19.5kb	14.366051	1.82760485107654	Read-length	NG50
FALCON+Racon	21.5kb	14.1847024	2.19560883602483	Read-length	NG50
HiCanu	13.5kb	10.6472016	1.14017542486902e-06	Read-length	NG50
HiCanu	15.5kb	12.2661618	0.00105557126713427	Read-length	NG50
HiCanu	17.5kb	11.7054056	0.783852141599295	Read-length	NG50
HiCanu	19.5kb	11.559759	1.06918717091209	Read-length	NG50
HiCanu	21.5kb	12.0841054	0.798919959879148	Read-length	NG50
Hifiasm	13.5kb	12.4809394	8.94427191124937e-07	Read-length	NG50
Hifiasm	15.5kb	12.4396952	0.0965753455763945	Read-length	NG50
Hifiasm	17.5kb	14.3065208	1.97948633642991	Read-length	NG50
Hifiasm	19.5kb	13.9361296	2.185742828573	Read-length	NG50
Hifiasm	21.5kb	14.0249796	2.10361488197407	Read-length	NG50
IPA	13.5kb	12.4070544	9.09945053236706e-06	Read-length	NG50
IPA	15.5kb	12.379919	0.0650014330149727	Read-length	NG50
IPA	17.5kb	12.3241418	0.0793264714940734	Read-length	NG50
IPA	19.5kb	12.0870696	0.570534521011919	Read-length	NG50
IPA	21.5kb	12.4145046	0.000440746866126195	Read-length	NG50
Peregrine	13.5kb	11.2858124	0.0352530651334032	Read-length	NG50
Peregrine	15.5kb	12.156199	0.497469067390125	Read-length	NG50
Peregrine	17.5kb	11.1576794	0.353678522249797	Read-length	NG50
Peregrine	19.5kb	11.5967708	0.462050369717091	Read-length	NG50
Peregrine	21.5kb	12.0392388	0.512618132833984	Read-length	NG50
FALCON+Racon	13.5kb	53.30642	0.156381463095853	Read-length	QV
FALCON+Racon	15.5kb	51.76	0.204142499249911	Read-length	QV
FALCON+Racon	17.5kb	52.27998	0.735521775340471	Read-length	QV
FALCON+Racon	19.5kb	53.23314	0.43382409223094	Read-length	QV
FALCON+Racon	21.5kb	53.33212	0.792722752291117	Read-length	QV
HiCanu	13.5kb	53.72042	0.0841914603745547	Read-length	QV
HiCanu	15.5kb	55.68298	0.439322167662866	Read-length	QV
HiCanu	17.5kb	56.48818	0.610994956607663	Read-length	QV
HiCanu	19.5kb	57.7515	1.02952309833243	Read-length	QV
HiCanu	21.5kb	57.4827	1.24375297185575	Read-length	QV
Hifiasm	13.5kb	55.59364	0.113808668386902	Read-length	QV
Hifiasm	15.5kb	58.03044	0.473801158715343	Read-length	QV
Hifiasm	17.5kb	57.9882	0.570247446289766	Read-length	QV
Hifiasm	19.5kb	58.76928	0.369028179140835	Read-length	QV
Hifiasm	21.5kb	59.20066	1.10136510204382	Read-length	QV
IPA	13.5kb	52.87656	0.200922019699187	Read-length	QV
IPA	15.5kb	54.05712	0.383314070965313	Read-length	QV
IPA	17.5kb	53.9884	0.354339992097984	Read-length	QV
IPA	19.5kb	54.4083	0.259835351713349	Read-length	QV
IPA	21.5kb	54.00338	0.76647106729478	Read-length	QV
Peregrine	13.5kb	51.67422	0.0938416591924941	Read-length	QV
Peregrine	15.5kb	52.0047	0.425739832526864	Read-length	QV
Peregrine	17.5kb	52.30878	0.618291191106584	Read-length	QV
Peregrine	19.5kb	52.40896	0.911923633315861	Read-length	QV
Peregrine	21.5kb	52.37394	0.491047485483837	Read-length	QV
FALCON+Racon	13.5kb	98.80222	0.00174556581084749	Read-length	Completeness
FALCON+Racon	15.5kb	98.84958	0.012661437517124	Read-length	Completeness
FALCON+Racon	17.5kb	98.88406	0.00769629781128516	Read-length	Completeness
FALCON+Racon	19.5kb	98.8922	0.0160234203589615	Read-length	Completeness
FALCON+Racon	21.5kb	98.92704	0.0248122550365774	Read-length	Completeness
HiCanu	13.5kb	98.8421	0.000234520787991382	Read-length	Completeness
HiCanu	15.5kb	98.87074	0.00966478142536298	Read-length	Completeness
HiCanu	17.5kb	98.87102	0.018284337559778	Read-length	Completeness
HiCanu	19.5kb	98.91436	0.0126981494714803	Read-length	Completeness
HiCanu	21.5kb	98.94236	0.00206470336852546	Read-length	Completeness
Hifiasm	13.5kb	98.87264	0.00189552103655215	Read-length	Completeness
Hifiasm	15.5kb	98.87882	0.00986164286515899	Read-length	Completeness
Hifiasm	17.5kb	98.8962	0.0177141186628061	Read-length	Completeness
Hifiasm	19.5kb	98.91816	0.00784875786350957	Read-length	Completeness
Hifiasm	21.5kb	98.93838	0.00687364532107925	Read-length	Completeness
IPA	13.5kb	98.38864	0.0701295444160294	Read-length	Completeness
IPA	15.5kb	98.3501	0.106681113604986	Read-length	Completeness
IPA	17.5kb	98.32956	0.0331532502177357	Read-length	Completeness
IPA	19.5kb	98.46688	0.0820882269268861	Read-length	Completeness
IPA	21.5kb	98.52766	0.0326048002600823	Read-length	Completeness
Peregrine	13.5kb	98.60788	0.00933686242803169	Read-length	Completeness
Peregrine	15.5kb	98.74416	0.0333817764656137	Read-length	Completeness
Peregrine	17.5kb	98.70246	0.0773739167937093	Read-length	Completeness
Peregrine	19.5kb	98.74608	0.0127682026926295	Read-length	Completeness
Peregrine	21.5kb	98.75018	0.0357743203988574	Read-length	Completeness
FALCON+Racon	13.5kb	139.5716462	0.198474901670716	Read-length	Total_length
FALCON+Racon	15.5kb	139.7015528	0.201011355449632	Read-length	Total_length
FALCON+Racon	17.5kb	140.2082124	0.525236075889023	Read-length	Total_length
FALCON+Racon	19.5kb	139.5565068	0.533382336870284	Read-length	Total_length
FALCON+Racon	21.5kb	139.7649598	0.423967360932061	Read-length	Total_length
HiCanu	13.5kb	215.8539202	0.479809161602503	Read-length	Total_length
HiCanu	15.5kb	215.0589342	1.75526942655244	Read-length	Total_length
HiCanu	17.5kb	207.9285528	1.66678953621931	Read-length	Total_length
HiCanu	19.5kb	204.7859272	2.21227963592065	Read-length	Total_length
HiCanu	21.5kb	196.3739078	2.13182169773639	Read-length	Total_length
Hifiasm	13.5kb	173.617115	0.7555996363012	Read-length	Total_length
Hifiasm	15.5kb	175.6618798	0.910554403647959	Read-length	Total_length
Hifiasm	17.5kb	175.4020726	1.4295972500828	Read-length	Total_length
Hifiasm	19.5kb	175.8558802	1.05430258571968	Read-length	Total_length
Hifiasm	21.5kb	174.8421542	0.975181592740144	Read-length	Total_length
IPA	13.5kb	125.2045684	1.45184587033689	Read-length	Total_length
IPA	15.5kb	125.8308794	1.89389451548002	Read-length	Total_length
IPA	17.5kb	126.9267104	1.27378094185982	Read-length	Total_length
IPA	19.5kb	126.2026648	1.72889021579529	Read-length	Total_length
IPA	21.5kb	127.5481362	1.34209755202172	Read-length	Total_length
Peregrine	13.5kb	220.335024	0.307419796068824	Read-length	Total_length
Peregrine	15.5kb	227.3691344	0.827400133316582	Read-length	Total_length
Peregrine	17.5kb	232.8967066	0.837840419850822	Read-length	Total_length
Peregrine	19.5kb	240.2166664	1.56043081961242	Read-length	Total_length
Peregrine	21.5kb	247.4386788	2.38712142447063	Read-length	Total_length
FALCON+Racon	13.5kb	98.42	0.0447213595499933	Read-length	BUSCO-Complete
FALCON+Racon	15.5kb	98.44	0.0547722557505135	Read-length	BUSCO-Complete
FALCON+Racon	17.5kb	98.4	0.100000000000001	Read-length	BUSCO-Complete
FALCON+Racon	19.5kb	98.4	0.0707106781186558	Read-length	BUSCO-Complete
FALCON+Racon	21.5kb	98.48	0.0447213595499933	Read-length	BUSCO-Complete
HiCanu	13.5kb	98.46	0.0547722557505135	Read-length	BUSCO-Complete
HiCanu	15.5kb	98.46	0.0547722557505135	Read-length	BUSCO-Complete
HiCanu	17.5kb	98.42	0.0447213595499933	Read-length	BUSCO-Complete
HiCanu	19.5kb	98.5	0.0999999999999943	Read-length	BUSCO-Complete
HiCanu	21.5kb	98.54	0.0547722557505135	Read-length	BUSCO-Complete
Hifiasm	13.5kb	98.44	0.0547722557505135	Read-length	BUSCO-Complete
Hifiasm	15.5kb	98.42	0.0447213595499933	Read-length	BUSCO-Complete
Hifiasm	17.5kb	98.46	0.0894427190999929	Read-length	BUSCO-Complete
Hifiasm	19.5kb	98.46	0.0547722557505135	Read-length	BUSCO-Complete
Hifiasm	21.5kb	98.52	0.0447213595499933	Read-length	BUSCO-Complete
IPA	13.5kb	98.46	0.0547722557505135	Read-length	BUSCO-Complete
IPA	15.5kb	98.38	0.0447213595499996	Read-length	BUSCO-Complete
IPA	17.5kb	98.42	0.0836660026534079	Read-length	BUSCO-Complete
IPA	19.5kb	98.42	0.0447213595499933	Read-length	BUSCO-Complete
IPA	21.5kb	98.5	0.0707106781186507	Read-length	BUSCO-Complete
Peregrine	13.5kb	98.5	0	Read-length	BUSCO-Complete
Peregrine	15.5kb	98.44	0.0547722557505135	Read-length	BUSCO-Complete
Peregrine	17.5kb	98.38	0.0836660026534096	Read-length	BUSCO-Complete
Peregrine	19.5kb	98.44	0.0547722557505135	Read-length	BUSCO-Complete
Peregrine	21.5kb	98.5	0.0707106781186507	Read-length	BUSCO-Complete
FALCON+Racon	13.5kb	97.62	0.0447213595499996	Read-length	BUSCO-Single
FALCON+Racon	15.5kb	97.6	0.0707106781186558	Read-length	BUSCO-Single
FALCON+Racon	17.5kb	97.56	0.0547722557505135	Read-length	BUSCO-Single
FALCON+Racon	19.5kb	97.58	0.0836660026534079	Read-length	BUSCO-Single
FALCON+Racon	21.5kb	97.68	0.0447213595499996	Read-length	BUSCO-Single
HiCanu	13.5kb	97.66	0.0547722557505213	Read-length	BUSCO-Single
HiCanu	15.5kb	97.66	0.0547722557505213	Read-length	BUSCO-Single
HiCanu	17.5kb	97.62	0.0447213595499996	Read-length	BUSCO-Single
HiCanu	19.5kb	97.68	0.0447213595499996	Read-length	BUSCO-Single
HiCanu	21.5kb	97.7	0	Read-length	BUSCO-Single
Hifiasm	13.5kb	97.64	0.0547722557505213	Read-length	BUSCO-Single
Hifiasm	15.5kb	97.62	0.0447213595499996	Read-length	BUSCO-Single
Hifiasm	17.5kb	97.66	0.0894427190999929	Read-length	BUSCO-Single
Hifiasm	19.5kb	97.66	0.0547722557505213	Read-length	BUSCO-Single
Hifiasm	21.5kb	97.72	0.0447213595499933	Read-length	BUSCO-Single
IPA	13.5kb	97.66	0.0547722557505213	Read-length	BUSCO-Single
IPA	15.5kb	97.64	0.0547722557505213	Read-length	BUSCO-Single
IPA	17.5kb	97.64	0.114017542509914	Read-length	BUSCO-Single
IPA	19.5kb	97.68	0.0447213595499996	Read-length	BUSCO-Single
IPA	21.5kb	97.64	0.0894427190999937	Read-length	BUSCO-Single
Peregrine	13.5kb	97.7	0	Read-length	BUSCO-Single
Peregrine	15.5kb	97.64	0.0547722557505213	Read-length	BUSCO-Single
Peregrine	17.5kb	97.58	0.0836660026534079	Read-length	BUSCO-Single
Peregrine	19.5kb	97.64	0.0547722557505213	Read-length	BUSCO-Single
Peregrine	21.5kb	97.7	0.0707106781186558	Read-length	BUSCO-Single
FALCON+Racon	13.5kb	0.8	0	Read-length	BUSCO-Duplicated
FALCON+Racon	15.5kb	0.84	0.0547722557505166	Read-length	BUSCO-Duplicated
FALCON+Racon	17.5kb	0.84	0.0547722557505166	Read-length	BUSCO-Duplicated
FALCON+Racon	19.5kb	0.82	0.0447213595499958	Read-length	BUSCO-Duplicated
FALCON+Racon	21.5kb	0.8	0	Read-length	BUSCO-Duplicated
HiCanu	13.5kb	0.8	0	Read-length	BUSCO-Duplicated
HiCanu	15.5kb	0.8	0	Read-length	BUSCO-Duplicated
HiCanu	17.5kb	0.8	0	Read-length	BUSCO-Duplicated
HiCanu	19.5kb	0.82	0.0836660026534076	Read-length	BUSCO-Duplicated
HiCanu	21.5kb	0.84	0.0547722557505166	Read-length	BUSCO-Duplicated
Hifiasm	13.5kb	0.8	0	Read-length	BUSCO-Duplicated
Hifiasm	15.5kb	0.8	0	Read-length	BUSCO-Duplicated
Hifiasm	17.5kb	0.8	0	Read-length	BUSCO-Duplicated
Hifiasm	19.5kb	0.8	0	Read-length	BUSCO-Duplicated
Hifiasm	21.5kb	0.8	0	Read-length	BUSCO-Duplicated
IPA	13.5kb	0.8	0	Read-length	BUSCO-Duplicated
IPA	15.5kb	0.74	0.0547722557505167	Read-length	BUSCO-Duplicated
IPA	17.5kb	0.78	0.0447213595499958	Read-length	BUSCO-Duplicated
IPA	19.5kb	0.74	0.0547722557505167	Read-length	BUSCO-Duplicated
IPA	21.5kb	0.86	0.0547722557505166	Read-length	BUSCO-Duplicated
Peregrine	13.5kb	0.8	0	Read-length	BUSCO-Duplicated
Peregrine	15.5kb	0.8	0	Read-length	BUSCO-Duplicated
Peregrine	17.5kb	0.8	0	Read-length	BUSCO-Duplicated
Peregrine	19.5kb	0.8	0	Read-length	BUSCO-Duplicated
Peregrine	21.5kb	0.8	0	Read-length	BUSCO-Duplicated
FALCON+Racon	13.5kb	0.4	0	Read-length	BUSCO-Fragmented
FALCON+Racon	15.5kb	0.38	0.0447213595499958	Read-length	BUSCO-Fragmented
FALCON+Racon	17.5kb	0.4	0.0707106781186548	Read-length	BUSCO-Fragmented
FALCON+Racon	19.5kb	0.4	0	Read-length	BUSCO-Fragmented
FALCON+Racon	21.5kb	0.4	0	Read-length	BUSCO-Fragmented
HiCanu	13.5kb	0.4	0	Read-length	BUSCO-Fragmented
HiCanu	15.5kb	0.4	0	Read-length	BUSCO-Fragmented
HiCanu	17.5kb	0.4	0	Read-length	BUSCO-Fragmented
HiCanu	19.5kb	0.4	0	Read-length	BUSCO-Fragmented
HiCanu	21.5kb	0.4	0	Read-length	BUSCO-Fragmented
Hifiasm	13.5kb	0.4	0	Read-length	BUSCO-Fragmented
Hifiasm	15.5kb	0.4	0	Read-length	BUSCO-Fragmented
Hifiasm	17.5kb	0.4	0	Read-length	BUSCO-Fragmented
Hifiasm	19.5kb	0.4	0	Read-length	BUSCO-Fragmented
Hifiasm	21.5kb	0.4	0	Read-length	BUSCO-Fragmented
IPA	13.5kb	0.4	0	Read-length	BUSCO-Fragmented
IPA	15.5kb	0.4	0	Read-length	BUSCO-Fragmented
IPA	17.5kb	0.4	0	Read-length	BUSCO-Fragmented
IPA	19.5kb	0.4	0	Read-length	BUSCO-Fragmented
IPA	21.5kb	0.4	0	Read-length	BUSCO-Fragmented
Peregrine	13.5kb	0.4	0	Read-length	BUSCO-Fragmented
Peregrine	15.5kb	0.4	0	Read-length	BUSCO-Fragmented
Peregrine	17.5kb	0.4	0	Read-length	BUSCO-Fragmented
Peregrine	19.5kb	0.46	0.0547722557505166	Read-length	BUSCO-Fragmented
Peregrine	21.5kb	0.4	0	Read-length	BUSCO-Fragmented
FALCON+Racon	13.5kb	1.18	0.0447213595499957	Read-length	BUSCO-Missing
FALCON+Racon	15.5kb	1.18	0.0447213595499957	Read-length	BUSCO-Missing
FALCON+Racon	17.5kb	1.2	0.0707106781186547	Read-length	BUSCO-Missing
FALCON+Racon	19.5kb	1.2	0.0707106781186547	Read-length	BUSCO-Missing
FALCON+Racon	21.5kb	1.12	0.0447213595499957	Read-length	BUSCO-Missing
HiCanu	13.5kb	1.14	0.0547722557505165	Read-length	BUSCO-Missing
HiCanu	15.5kb	1.14	0.0547722557505165	Read-length	BUSCO-Missing
HiCanu	17.5kb	1.18	0.0447213595499957	Read-length	BUSCO-Missing
HiCanu	19.5kb	1.1	0.1	Read-length	BUSCO-Missing
HiCanu	21.5kb	1.06	0.0547722557505167	Read-length	BUSCO-Missing
Hifiasm	13.5kb	1.16	0.0547722557505165	Read-length	BUSCO-Missing
Hifiasm	15.5kb	1.18	0.0447213595499957	Read-length	BUSCO-Missing
Hifiasm	17.5kb	1.14	0.0894427190999916	Read-length	BUSCO-Missing
Hifiasm	19.5kb	1.14	0.0547722557505165	Read-length	BUSCO-Missing
Hifiasm	21.5kb	1.08	0.0447213595499958	Read-length	BUSCO-Missing
IPA	13.5kb	1.14	0.0547722557505165	Read-length	BUSCO-Missing
IPA	15.5kb	1.22	0.0447213595499958	Read-length	BUSCO-Missing
IPA	17.5kb	1.18	0.0836660026534075	Read-length	BUSCO-Missing
IPA	19.5kb	1.18	0.0447213595499957	Read-length	BUSCO-Missing
IPA	21.5kb	1.1	0.0707106781186547	Read-length	BUSCO-Missing
Peregrine	13.5kb	1.1	0	Read-length	BUSCO-Missing
Peregrine	15.5kb	1.16	0.0547722557505165	Read-length	BUSCO-Missing
Peregrine	17.5kb	1.22	0.0836660026534076	Read-length	BUSCO-Missing
Peregrine	19.5kb	1.1	0.0707106781186547	Read-length	BUSCO-Missing
Peregrine	21.5kb	1.1	0.0707106781186547	Read-length	BUSCO-Missing
